# Protected area establishment in Southern and Eastern Africa: Consequences for management today

**DOI:** 10.1101/2024.01.20.576490

**Authors:** Bradley Schroder, Frank Van Langevelde, Nicola-Anne Hawkins Schroder, Herbert H. T. Prins

**Author notes:** Corresponding author: Dr Bradley Schroder.

## Abstract

To understand the complexities of managing protected areas, it is important to understand the causes for their established. We summarized the motives for establishing protected areas in Southern and Eastern Africa, and the possible consequences for management of these areas today. We scrutinised documents for 48 randomly selected protected areas and investigated, (1) when and why each of the protected areas was established? (2) what the management implications were of the reasons for incorporation for these areas? and (3) how/if the original management still impacts conservation in these areas today? First, we learnt that the establishment of protected areas occurred in three periods, namely, *Period 1* when area protection was started to protect wild animals from decimation; *Period 2* during which areas considered marginal for agriculture, prone to disease or sickness and considered uninhabitable for humans were set aside; and *Period 3* when areas were proclaimed protected because of ecological or cultural importance. Second, we showed that the establishment of protected areas has ramifications for management of these areas today, which for Period 1 were remote logistics and tourism, anti-poaching difficulties, large size logistics and human wildlife conflict. Period 2 has consequences for community-land issues and intensive management, with Period 3 having intensive management to meet the objectives of these parks. Our insights have consequences for management of protected areas today, with Period 1 protected areas generally being managed on a laissez-faire approach and Period 2 and 3 protected areas being managed on a more intensive management basis.
