## Supporting Documentation A for "Protected area establishment in Southern and Eastern Africa: Consequences for management today"

### Sheet: Totals
	Protected area name	Country	Year established	Size in Km2	Period established	Ownership structure	Fenced - Unfenced
1	Lake Manyara National Park	Tanzania	1960	330	1	National Park	Unfenced
2	Amboseli National Park	Kenya	1974	392.06	1	National Park	Unfenced
3	Mudumu National Park	Namibia	1990	717	1	National Park	Unfenced
4	Kidepo Valley National Park	Uganda	1962	14 x 10²	1	National Park	Unfenced
5	Masai Mara National Park	Kenya	1961	15 x 10²	1	National Park	Unfenced
6	Murchison Falls National Park	Uganda	1952	38 x 10²	1	National Park	Unfenced
7	Lower Zambezi National Park	Zambia	1983	105 x 10²	1	National Park	Unfenced
8	Chobe National Park	Botswana	1967	117 x 10²	1	National Park	Unfenced
9	Serengeti National Park	Tanzania	1951	132 x 10²	1	National Park	Unfenced
10	Kruger National Park	South Africa	1898	194 x 10²	1	National Park	Fenced
11	Tsavo National Park	Kenya	1948	220 x 10²	1	National Park	Unfenced
12	Etosha National Park	Namibia	1907	221 x 10²	1	National Park	Unfenced
13	Kafue National Park	Zambia	1924	224 x 10²	1	National Park	Unfenced
14	Selous National Park	Tanzania	1922	546 x 10²	1	National Park	Unfenced
15	Amakhala Game Reserve	South Africa	1999	75	2	Private Reserve	Fenced
16	Aquila Private Game Reserve	South Africa	1985	100	2	Private Reserve	Fenced
17	Shambala Game Reserve	South Africa	1990	120	2	Private Reserve	Fenced
18	Kapama Game Reserve	South Africa	1986	130	2	Private Reserve	Fenced
19	Mala Mala Game Reserve	South Africa	1929	133	2	Private Reserve	Unfenced
20	Thornybush Game Reserve	South Africa	1955	140	2	Private Reserve	Fenced
21	Limpopo-Lipadi Private Game Reserve	Botswana	2006	207	2	Private Reserve	Fenced
22	Kwandwe Game Reserve	South Africa	2002	220	2	Private Reserve	Fenced
23	Manyeleti Game Reserve	South Africa	1963	230	2	Public/Private Partnership	Unfenced
24	Phinda Game Reserve	South Africa	1991	230	2	Private Reserve	Fenced
25	Lewa Wildlife Conservancy	Kenya	1995	250	2	NPO/NPC	Fenced
26	Shamwari Game Reserve	South Africa	1992	250	2	Private Reserve	Fenced
27	Makalali Game Reserve	South Africa	1990s	260	2	Private Reserve	Fenced
28	Mashatu Game Reserve	Botswana	1987	290	2	Private Reserve	Unfenced
29	Welgevonden Game Reserve	South Africa	1993	348	2	Private Reserve	Fenced
30	Balule Nature Reserve	South Africa	1990	350	2	Private Reserve	Unfenced
31	Lapalala Game Reserve	South Africa	1981	400	2	Private Reserve	Fenced
32	Mkhuze Game Reserve	South Africa	1912	400	2	Provincial Reserve	Fenced
33	Pilanesberg Game Reserve	South Africa	1979	572	2	Provincial Reserve	Fenced
34	Timbavati Nature Reserve	South Africa	1956	600	2	Private Reserve	Unfenced
35	Sabi Sand Game Reserve	South Africa	1948	650	2	Private Reserve	Unfenced
36	Madikwe Game Reserve	South Africa	1991	750	2	Public/Private Partnership	Fenced
37	Selinda Concession	Botswana	1990	13 x 10²	2	NPO/NPC	Fenced
38	Hwange National Park	Zimbabwe	1929	146 x 10²	2	National Park	Fenced
39	Mokolodi Nature Reserve	Botswana	1991	37	3	NPO/NPC	Fenced
40	Mapungubwe National Park	South Africa	1995	280	3	National Park	Fenced
41	Ithala Game Reserve	South Africa	1973	296.53	3	Provincial Reserve	Fenced
42	Tembe Elephant Park	South Africa	1973	300	3	Provincial Reserve	Fenced
43	Marakele National Park	South Africa	1994	670	3	National Park	Fenced
44	Hluhluwe-iMfolozi Game Reserve	South Africa	1895	911	3	Provincial Reserve	Fenced
45	Tswalu Game Reserve	South Africa	1998	10 x 10²	3	Private Reserve	Fenced
46	Addo Elephant National Park	South Africa	1931	17 x 10²	3	Public/Private Partnership	Fenced
47	Queen Elizabeth National Park	Uganda	1952	19 x 10²	3	National Park	Unfenced
48	Gonarezhou National Park	Zimbabwe	1975	50 x 10²	3	National Park	Unfenced

### Sheet: PA Establishment
Reason for Protected Area Establishment
Period	Protected area name		Tourism	Protect animals	Conservation & biodiversity	Community & culture	Hunting	Scenery	Education	Joint conservation	Elephants	Geography	Breeding	Lions	Rhinoceros	No. of reasons per PA
3	Addo			1							1					2
2	Amakala		1							1						2
1	Amboseli							1				1				2
2	Aquila		1			1			1							3
2	Balule		1							1						2
1	Chobe		1	1												2
1	Etosha			1									1			2
3	Gonarezhou		1	1	1											3
3	Hluhluwe			1											1	2
2	Hwange		1	1												2
3	Ithala				1											1
1	Kafue			1	1											2
2	Kapama		1													1
1	Kidepo				1											1
1	Kruger			1			1									2
2	Kwandwe			1			1									2
1	Lake Manyara							1				1				2
2	Lapalala		1		1											2
2	Lewa			1												1
2	Limpopo-Lipadi			1												1
1	Lower Zambezi		1	1	1											3
2	Madikwe		1				1									2
2	Makalali				1											1
2	Mala-Mala		1	1												2
2	Manyaleti		1	1												2
3	Mapungubwe					1										1
3	Marakele				1											1
1	Masai Mara			1												1
2	Mashatu		1	1												2
2	Mkhuze		1	1												2
3	Mokolodi		1	1		1			1							4
1	Mudumu							1								1
1	Murchinson				1											1
2	Phinda		1	1												2
2	Pilanesberg		1		1											2
3	Queen Elizabeth				1											1
2	Sabi Sands		1	1												2
2	Selinda			1												1
1	Selous		1	1												2
1	Serengeti		1	1												2
2	Shambala		1													1
2	Shamwari		1		1											2
3	Tembe				1						1					2
2	Thornybush		1													1
2	Timbavati		1											1		2
1	Tsavo			1												1
3	Tswalu				1											1
2	Welgevonden		1													1
	Total		25	24	14	3	3	3	2	2	2	2	1	1	1	83
			0.520833	0.5	0.291667	0.0625	0.0625	0.0625	0.0416667	0.0416667	0.0416667	0.0416667	0.0208333	0.0208333	0.0208333
	Periods																Percentage
	1		4	9	4	0	1	3	0	0	0	2	1	0	0	24	28.9157
	2		19	11	4	1	2	0	1	2	0	0	0	1	0	41	49.3976
	3		2	4	6	2	0	0	1	0	2	0	0	0	1	18	21.6867
			25	24	14	3	3	3	2	2	2	2	1	1	1	83
	Period 1		14
	Period 2		24
	Period 3		10
			48

### Sheet: PA Previous Landuse
Protected Area Previous Landuse
Period	Protected area name		Colonial hunting	Cattle ranching	Agriculture	Indigenous hunters	Fishing	Iron smelting	Mining	Rhinoceros conservation	No. of land uses per PA
3	Addo				1	1					2
2	Amakala			1							1
1	Amboseli		1		1						2
2	Aquila			1	1						2
2	Balule			1							1
1	Chobe		1		1	1	1				4
1	Etosha		1			1					2
3	Gonarezhou					1					1
3	Hluhluwe		1	1	1	1		1			5
2	Hwange					1					1
3	Ithala		1		1				1		3
1	Kafue					1					1
2	Kapama			1							1
1	Kidepo			1	1						2
1	Kruger		1		1	1		1			4
2	Kwandwe				1						1
1	Lake Manyara		1				1				2
2	Lapalala		1	1		1					3
2	Lewa			1						1	2
2	Limpopo-Lipadi		1	1							2
1	Lower Zambezi					1					1
2	Madikwe		1	1	1			1			4
2	Makalali			1							1
2	Mala-Mala			1							1
2	Manyaleti		1	1							2
3	Mapungubwe		1	1					1		3
3	Marakele		1	1							2
1	Masai Mara		1	1							2
2	Mashatu		1	1	1	1					4
2	Mkhuze		1	1	1						3
3	Mokolodi			1							1
1	Mudumu		1								1
1	Murchinson				1	1					2
2	Phinda		1	1	1						3
2	Pilanesberg		1	1							2
3	Queen Elizabeth		1	1	1	1	1				5
2	Sabi Sands		1	1							2
2	Selinda		1			1					2
1	Selous		1								1
1	Serengeti		1	1							2
2	Shambala		1	1							2
2	Shamwari		1		1						2
3	Tembe		1	1							2
2	Thornybush		1	1							2
2	Timbavati		1	1	1	1					4
1	Tsavo		1			1					2
3	Tswalu		1		1						2
2	Welgevonden		1	1	1						3
	Total		32	29	19	16	3	3	2	1	105
			0.666667	0.604167	0.395833	0.333333	0.0625	0.0625	0.0416667	0.0208333
	Periods											Percentage
	1		10	3	5	7	2	1	0	0	28	26.6667
	2		15	20	9	5	0	1	0	1	51	48.5714
	3		7	6	5	4	1	1	2	0	26	24.7619
			32	29	19	16	3	3	2	1	105
	Period 1		14
	Period 2		24
	Period 3		10
			48

### Sheet: PA Consequences Site Selection
Protected Area Consequences of Site Selection
Period	Protected area name		Veterinary restrictions	Community - land issues	Remote logistics	Remote tourism	Intensive management	Anti-poaching difficulties	Large size logistics	Human animal conflict	Climatic issues	Military incursions	Poor management	No. of consequences per PA
3	Addo		1	1			1		1					4
2	Amakala		1	1			1							3
1	Amboseli		1		1	1		1			1			5
2	Aquila		1				1							2
2	Balule		1				1							2
1	Chobe		1		1	1		1	1	1		1		7
1	Etosha		1		1	1		1	1		1			6
3	Gonarezhou		1		1	1		1	1	1		1	1	8
3	Hluhluwe		1	1			1							3
2	Hwange		1		1	1		1	1			1	1	7
3	Ithala		1	1			1							3
1	Kafue		1		1	1		1	1					5
2	Kapama		1				1							2
1	Kidepo		1		1	1		1	1	1				6
1	Kruger		1	1			1	1	1	1				6
2	Kwandwe		1					1						2
1	Lake Manyara		1		1	1		1						4
2	Lapalala		1	1										2
2	Lewa		1	1	1	1		1		1			1	7
2	Limpopo-Lipadi		1		1	1								3
1	Lower Zambezi		1		1	1		1	1	1				6
2	Madikwe		1	1			1							3
2	Makalali		1	1										2
2	Mala-Mala		1	1			1							3
2	Manyaleti		1	1										2
3	Mapungubwe		1				1							2
3	Marakele		1				1							2
1	Masai Mara		1	1	1	1		1	1	1	1			8
2	Mashatu		1		1	1								3
2	Mkhuze		1	1										2
3	Mokolodi		1											1
1	Mudumu		1	1	1	1		1			1			6
1	Murchinson		1		1	1		1	1	1				6
2	Phinda		1	1			1							3
2	Pilanesberg		1	1			1							3
3	Queen Elizabeth		1		1	1		1	1	1				6
2	Sabi Sands		1	1			1							3
2	Selinda		1		1	1			1	1				5
1	Selous		1	1	1	1		1	1	1	1	1	1	10
1	Serengeti		1	1	1	1		1	1					6
2	Shambala		1											1
2	Shamwari		1	1			1							3
3	Tembe		1											1
2	Thornybush		1	1			1							3
2	Timbavati		1	1			1							3
1	Tsavo		1	1	1	1		1	1	1	1	1	1	10
3	Tswalu		1				1				1			3
2	Welgevonden		1				1							2
	Total		48	23	20	20	20	19	16	12	7	5	5	195
			1	0.479167	0.416667	0.416667	0.416667	0.395833	0.333333	0.25	0.145833	0.104167	0.104167
	Periods														Percentage
	1		14	6	13	13	1	14	11	8	6	3	2	91	46.6667
	2		25	14	5	5	13	3	2	2	0	1	2	72	36.9231
	3		9	3	2	2	6	2	3	2	1	1	1	32	16.4103
			48	23	20	20	20	19	16	12	7	5	5	195
	Period 1		14
	Period 2		24
	Period 3		10
			48

### Sheet: PA Attractions
Main Attractions for the Protected Area
Period	Protected area name		Big 5	Special species	Scenery	Popular Profile	Self-drive	Big 4	Birding	Location	Culture	Flora	Family orientated activities	Remoteness	Boating	Exclusivity	Hunting	Diversity	Interventions	No. attractions per PA
3	Addo		1	1			1													3
2	Amakala		1										1		1					3
1	Amboseli		1		1	1														3
2	Aquila		1							1		1								3
2	Balule		1																	1
1	Chobe		1	1			1								1					4
1	Etosha			1	1	1		1	1					1						6
3	Gonarezhou		1	1	1				1					1	1					6
3	Hluhluwe		1	1	1	1	1					1						1		7
2	Hwange		1	1		1														3
3	Ithala				1		1	1			1									4
1	Kafue		1	1	1							1								4
2	Kapama		1	1																2
1	Kidepo		1	1	1				1											4
1	Kruger		1	1	1	1	1			1	1	1	1					1		10
2	Kwandwe		1	1															1	3
1	Lake Manyara		1		1															2
2	Lapalala		1		1															2
2	Lewa		1	1																2
2	Limpopo-Lipadi			1			1	1					1			1				5
1	Lower Zambezi		1	1	1					1				1						5
2	Madikwe		1	1							1									3
2	Makalali		1																	1
2	Mala-Mala		1			1				1										3
2	Manyaleti		1				1										1			3
3	Mapungubwe		1								1									2
3	Marakele		1		1															2
1	Masai Mara		1	1	1	1														4
2	Mashatu			1		1	1	1												4
2	Mkhuze		1		1				1		1									4
3	Mokolodi			1			1			1	1		1							5
1	Mudumu				1			1												2
1	Murchinson			1	1			1	1											4
2	Phinda		1	1	1				1											4
2	Pilanesberg		1				1			1							1			4
3	Queen Elizabeth			1				1	1											3
2	Sabi Sands		1	1																2
2	Selinda			1				1												2
1	Selous		1	1	1	1			1			1			1					7
1	Serengeti		1	1	1	1														4
2	Shambala		1													1				2
2	Shamwari		1			1														2
3	Tembe		1	1			1													3
2	Thornybush		1																	1
2	Timbavati		1	1																2
1	Tsavo		1	1	1			1						1						5
3	Tswalu		1	1	1	1										1				5
2	Welgevonden		1	1	1	1				1						1				6
	Total		39	30	22	13	11	9	8	7	6	5	4	4	4	4	2	2	1	171
			0.8125	0.625	0.458333	0.270833	0.229167	0.1875	0.166667	0.145833	0.125	0.104167	0.0833333	0.0833333	0.0833333	0.0833333	0.0416667	0.0416667	0.0208333
	Periods																				Percentage
	1		11	11	13	6	2	4	4	2	1	3	1	3	2	0	0	1	0	64	37.4269
	2		21	12	4	5	4	3	2	4	2	1	2	0	1	3	2	0	1	67	39.1813
	3		7	7	5	2	5	2	2	1	3	1	1	1	1	1	0	1	0	40	23.3918
			39	30	22	13	11	9	8	7	6	5	4	4	4	4	2	2	1	171
	Period 1		14
	Period 2		24
	Period 3		10
			48

### Sheet: PA Size & Fenced
Protected Area Size and Fenced/Unfenced
Period	Protected area name		Size in km²	Fenced	Unfenced
3	Addo		17 x 10²	X
2	Amakala		75	X
1	Amboseli		392.06		X
2	Aquila		100	X
2	Balule		350		X
1	Chobe		117 x 10²		X
1	Etosha		221 x 10²		X
3	Gonarezhou		50 x 10²		X
3	Hluhluwe		911	X
2	Hwange		146 x 10²	X
3	Ithala		296.53	X
1	Kafue		224 x 10²		X
2	Kapama		130	X
1	Kidepo		14 x 10²		X
1	Kruger		194 x 10²		X
2	Kwandwe		220	X
1	Lake Manyara		330		X
2	Lapalala		400	X
2	Lewa		250	X
2	Limpopo-Lipadi		207	X
1	Lower Zambezi		105 x 10²		X
2	Madikwe		750	X
2	Makalali		260	X
2	Mala-Mala		133		X
2	Manyaleti		230		X
3	Mapungubwe		280	X
3	Marakele		670	X
1	Masai Mara		15 x 10²		X
2	Mashatu		290		X
2	Mkhuze		400	X
3	Mokolodi		37	X
1	Mudumu		717		X
1	Murchinson		38 x 10²		X
2	Phinda		230	X
2	Pilanesberg		572	X
3	Queen Elizabeth		19 x 10²		X
2	Sabi Sands		650		X
2	Selinda		13 x 10²	X
1	Selous		546 x 10²		X
1	Serengeti		132 x 10²		X
2	Shambala		120	X
2	Shamwari		250	X
3	Tembe		300	X
2	Thornybush		140	X
2	Timbavati		600		X
1	Tsavo		220 x 10²		X
3	Tswalu		10 x 10²	X
2	Welgevonden		348	X
	Total		2193 x 10²	26	22
				0.541667	0.458333
	Periods						Percentage
	1			0	14	14	29.1667
	2			18	6	24	50
	3			8	2	10	20.8333
				26	22	48
			PA Size	km2 Total	PA	Ave km2
			Period 1	1844 x 10²	14	131 x 10²
			Period 2	227 x 10²	24	9 x 10²
			Period 3	122 x 10²	10	12 x 10²
				2193 x 10²	48

### Sheet: PA Manipulations
Protected Areas Identified to Partake in Manipulation of Fauna and Flora
Period	Protected area name		Manipulation utilised "yes"	Manipulation minimal	Manipulation unestablished		Management plan "yes"	Management plan "no"
3	Addo		1				1
2	Amakala		1					1
1	Amboseli				1		1
2	Aquila		1					1
2	Balule		1				1
1	Chobe			1			1
1	Etosha		1				1
3	Gonarezhou			1			1
3	Hluhluwe		1				1
2	Hwange		1				1
3	Ithala		1				1
1	Kafue				1			1
2	Kapama		1				1
1	Kidepo		1				1
1	Kruger		1				1
2	Kwandwe		1					1
1	Lake Manyara				1			1
2	Lapalala		1					1
2	Lewa				1		1
2	Limpopo-Lipadi		1				1
1	Lower Zambezi				1			1
2	Madikwe		1					1
2	Makalali		1				1
2	Mala-Mala		1				1
2	Manyaleti		1					1
3	Mapungubwe		1				1
3	Marakele		1				1
1	Masai Mara		1				1
2	Mashatu				1			1
2	Mkhuze		1				1
3	Mokolodi		1					1
1	Mudumu		1				1
1	Murchinson		1				1
2	Phinda		1				1
2	Pilanesberg		1				1
3	Queen Elizabeth		1				1
2	Sabi Sands		1				1
2	Selinda				1			1
1	Selous				1			1
1	Serengeti				1			1
2	Shambala		1					1
2	Shamwari		1					1
3	Tembe		1				1
2	Thornybush		1				1
2	Timbavati		1				1
1	Tsavo		1				1
3	Tswalu		1					1
2	Welgevonden		1				1
	Total		37	2	9		31	17
	Periods							Percentage
	1		7	1	6		14	29.1667
	2		21	0	3		24	50
	3		9	1	0		10	20.8333
			37	2	9		48
	Period 1		14
	Period 2		24
	Period 3		10
			48

### Sheet: PA Ownership Structure
Protected Area Ownership Structure
Period	Protected area name		National park	Private reserve	Provincial reserve	Public - private partnership	NPO - NPC	Size
3	Addo					1		17 x 10²
2	Amakala			1				75
1	Amboseli		1					392.06
2	Aquila			1				100
2	Balule			1				350
1	Chobe		1					117 x 10²
1	Etosha		1					221 x 10²
3	Gonarezhou		1					50 x 10²
3	Hluhluwe				1			911
2	Hwange		1					146 x 10²
3	Ithala				1			296.53
1	Kafue		1					224 x 10²
2	Kapama			1				130
1	Kidepo		1					14 x 10²
1	Kruger		1					194 x 10²
2	Kwandwe			1				220
1	Lake Manyara		1					330
2	Lapalala			1				400
2	Lewa						1	250
2	Limpopo-Lipadi			1				207
1	Lower Zambezi		1					105 x 10²
2	Madikwe					1		750
2	Makalali			1				260
2	Mala-Mala			1				133
2	Manyaleti					1		230
3	Mapungubwe		1					280
3	Marakele		1					670
1	Masai Mara		1					15 x 10²
2	Mashatu			1				290
2	Mkhuze				1			400
3	Mokolodi						1	37
1	Mudumu		1					717
1	Murchinson		1					38 x 10²
2	Phinda			1				230
2	Pilanesberg				1			572
3	Queen Elizabeth		1					19 x 10²
2	Sabi Sands			1				650
2	Selinda						1	13 x 10²
1	Selous		1					546 x 10²
1	Serengeti		1					132 x 10²
2	Shambala			1				120
2	Shamwari			1				250
3	Tembe				1			300
2	Thornybush			1				140
2	Timbavati			1				600
1	Tsavo		1					220 x 10²
3	Tswalu			1				10 x 10²
2	Welgevonden			1				348
	Total		19	18	5	3	3
			0.395833	0.375	0.104167	0.0625	0.0625
	Periods								Percentage
	1		14	0	0	0	0	14	29.1667
	2		1	17	2	2	2	24	50
	3		4	1	3	1	1	10	20.8333
			19	18	5	3	3	48
	Period 1		14
	Period 2		24
	Period 3		10
			48

### Sheet: References
Management Plan Reference List
Addo Elephant National Park. 2015-2025. Park Management Plan (Spies, A and various other stakeholders). https://www.sanparks.org/parks/addo/.
Amboseli Game Reserve. 2008-2018. Amboseli Ecosystem Management Plan (Amboseli Ecosystem Stakeholders and Kenya Wildlife Service's Biodiversity Planning, Assessment and Compliance Department). http://www.kws.go.ke/amboseli-national-park.
Chobe National Park. 1992. Management Plan. Deloitte & Touche Management Consultants (Pty) Ltd. https://library.wur.nl/ojs/index.php/Botswana_documents/article/view/15956.
Etosha Management Plan. 2007. http://www.the-eis.com/data/literature/Etosha%20Management%20Plan%20August%202007.
Hluhluwe Imfolozi Park. 2011. Protected Area Management Plan (Udidi Environmental Planning and Development Consultants). http://www.kznwildlife.com/hluhluwe-game-reserve.html.
Ithala Game Reserve. 2009-2013. Integrated Management Plan (Ezemvelo KZN Wildlife). http://www.ithala.info/.
Kidepo Valley National Park. 2012-2022. General Management Plan (Uganda Wildlife Authority: Conservation Department). http://www.ugandawildlife.org/explore-our-parks/parks-by-name-a-z/kidepo-valley-national-park
Kruger National Park. 2008. Management Plan (Freitag-Ronaldson, S and Venter, F). https://www.sanparks.org/.
Lewa Conservancy – Mount Kenya National Park. 2013. Management Plan. IUCN Evaluation Report. https://whc.unesco.org/document/154309.
Limpopo-Lipadi Private Game Reserve. 2009. Management Plan (Ecological Developments Botswana (Pty) Ltd). http://limpopo-lipadi.org/.
Maasai Mara National Park. 2010-2020. Management Plan (African Wildlife Foundation and Stakeholders). https://cleanupmara.files.wordpress.com/2010/03/2nd-draft-management-plan1.pdf.
Mapungubwe National Park. 2013-2018. Management Plan. https://www.sanparks.org/.
Marakele National Park. 2014-2024. Park Management Plan (Novellie, P and Spies, A). https://www.sanparks.org/.
Mkhuze Game Reserve. 2011-2016. iSimangaliso Wetland Park Integrated Management Plan (iSimangaliso Wetland Park Authority). http://www.kznwildlife.com/mkhuze-park.html.
Mudumu National Park. 2013-2018. Management Plan (Ministry of Environmental and Tourism, Namibia). http://www.met.gov.na/national-parks/mudumu-national-park/223/.
Murchison Falls National Park. 2012-2022. General Management Plan (Uganda Wildlife Authority: Conservation Department). http://www.ugandawildlife.org/explore-our-parks/parks-by-name-a-z/murchison-falls-national-park.
Pilanesberg National Park. 2015. Management Plan (Busica cc - for North West Parks and Tourism Board). http://www.tourismnorthwest.co.za/pilanesberg-game-reserve/#tab=tab-1.
Queen Elizabeth National Park. 2012. General Management Plan 2011 – 2021. Ministry of Tourism, Wildlife and Antiquities. Uganda Wildlife Authority. https://www.ugandawildlife.org/wildlife-a-conservation-2/researchers-corner/general-management-plans.
Tanzania National Report. 2001. National Report on the implementation of the convention on biological diversity (Division of Environment - Vice President's Office). http://www.tanzaniaparks.go.tz/.
Tembe Elephant Park. 2015. Protected Area Management Plan (Ezemvelo KwaZulu-Natal Wildlife Protected Area Management Unit and Tembe Elephant Park Planning Committee). http://tembe.co.za/.
Thornybush Game Reserve. 2015. Management Plan and Elephant Management Plan (Peel, M). T. Coetzee, Reserve Manager
Tsavo Conservation Area. 2008. Management Plan 2008 – 2018. Kenya Wildlife Service. https://www.kws.go.ke/file/1473/download?token=_Kyeb-P4.
Welgevonden Game Reserve. 2014. Protected Area Management Plan. J. Swart, Reserve Ecologist.
Zambia Protected Area Planning. 2008. Zambia Wildlife Authority (Siamudaala, V.M.). https://www.cbd.int/doc/meetings/pa/ewsipals-01/other/ewsipals-01-presentation-18-en.pdf.
